# Engineering novel AAV capsids by global de-targeting and subsequent muscle-specific tropism in mice and NHPs

**DOI:** 10.1101/2025.05.19.654800

**Authors:** Yue Pan, Yujian Zhong, Huan Chen, Youwei Zhang, Zhiyong Dai, Junlin Chen, Keqin Tan, Xiaoqu Chen, Danlan Qiu, Longxiang Sheng, Xinping Tan, Ying Fan, Ye Bu, Zexin Zhou, Zhiming Yang, Rui Duan, Min Guan, Guangping Gao, Huapeng Li

## Abstract

Recombinant adeno-associated viral (rAAV) vectors are a potent tool, but their clinical application is restricted by insufficient target tissue transduction and liver toxicity. We employed a novel two-step engineering strategy to create novel rAAV capsids with global tissue de-targeting, then produced strong tissue-specific expression by adding a peptide sequence. We created a novel capsid, AAV.Zero1, with globally de-targeted transduction by loop swapping domains from AAV9 into AAV2. Making an R585A substitution (AAV.Zero2) re-targeted tissues but deleting residues 585–587 (AAV.Zero3) abrogated transduction. Inserting a myogenic peptide into AAV.Zero3 produced a novel capsid (AAV.eM) with strong muscle-specific transgene expression while maintaining minimal off-target expression, including in liver, which was conserved in two mouse strains and non-human primates. AAV.eM showed similar expression as the leading myotropic vector MyoAAV.4A but had a more favorable safety profile. Importantly, AAV.eM was able to functionally rescue a mouse model of Duchenne Muscular Dystrophy following systemic delivery of a micro-dystrophin gene. Thus, AAV.eM is an improved myotropic rAAV capsid that de-targets other tissues, especially the liver, and proof-of-concept for a platform to create capsids with specific properties that translate across species by addition of peptides onto low transduction backbones.
