## Supplemental Table 1, 2, and 3 for "Engineering novel AAV capsids by global de-targeting and subsequent muscle-specific tropism in mice and NHPs": Supplementary Table 1. PG016 PG017 PG018 ranking in Monkey.xlsx

### Sheet: Sample Description
Project Number: NH28
Project Description:
Objective: Perform sorting of 5 viruses (4A, PG016, PG017, PG018, AAV9) in muscles of 3 monkeys.
Experimental Method:
Administer intravenous injection with a total dose of 3E13 GC/kg (equal distribution among the 5 viruses).
Monitor biochemical indicators.
Perform muscle (gastrocnemius, biceps brachii, triceps brachii, quadriceps femoris) and liver puncture sampling on Day 14 and Day 28.
Use NGS Barcode sorting (YJ600V2 series) for analysis.
Sample Notes:
Liver puncture points:
Day 14: 2 puncture points (1-2 cm apart).
Day 28: 2 puncture points (1-2 cm apart).
Muscle puncture points:
Day 14: 1 puncture point per muscle type (each puncture point divided into 3 parts).
Day 28: 1 puncture point per muscle type (each puncture point divided into 3 parts).

### Sheet: Liver
File_Name	Barcode	DNA_Counts	Barcode_Name	Target_Hit	Target_Seq	Order	Relatieve fold(VS AAV9)	Sample info	Day	Mean	STD
NH28_D14_Li_1_2_20250220_L8_2.clean.fq	CGCATCCA	1886716	D#YJ604V2	MyoAAV 4A	SNSRGDYNSL	1	0.452671	Monkey1：#20071903 sample1；	14	0.489498	0.0773912
NH28_D14_Li_1_2_20250220_L8_2.clean.fq	ACGTCCAA	47197	D#YJ605V2	PG016	STGRRGDLATIHA	2	0.0113238		14	0.0121909	0.00529874
NH28_D14_Li_1_2_20250220_L8_2.clean.fq	TGTGCCCA	45274	D#YJ606V2	PG017	AGLRGDRSVQA	3	0.0108624		14	0.00763292	0.00524879
NH28_D14_Li_1_2_20250220_L8_2.clean.fq	ATGGCGTT	37810	D#YJ609V2	PG018	AGRRGDLREVA	4	0.00907158		14	0.00668129	0.00511968
NH28_D14_Li_1_2_20250220_L8_2.clean.fq	TCAGGATA	4167961	D#YJ601V2	AAV9	N/A	5	1		14	1	0
NH28_D14_Li_1_3_20250220_L5_2.clean.fq	CGCATCCA	1016343	D#YJ604V2	MyoAAV 4A	SNSRGDYNSL	1	0.433531	Monkey1：#20071903 sample2；	14
NH28_D14_Li_1_3_20250220_L5_2.clean.fq	ACGTCCAA	19091	D#YJ605V2	PG016	STGRRGDLATIHA	2	0.00814345		14
NH28_D14_Li_1_3_20250220_L5_2.clean.fq	TGTGCCCA	26229	D#YJ606V2	PG017	AGLRGDRSVQA	3	0.0111882		14
NH28_D14_Li_1_3_20250220_L5_2.clean.fq	ATGGCGTT	23558	D#YJ609V2	PG018	AGRRGDLREVA	4	0.0100489		14
NH28_D14_Li_1_3_20250220_L5_2.clean.fq	TCAGGATA	2344337	D#YJ601V2	AAV9	N/A	5	1		14
NH28_D14_Li_2_2_20250220_L6_2.clean.fq	CGCATCCA	1102999	D#YJ604V2	MyoAAV 4A	SNSRGDYNSL	1	0.434884	Monkey2：#20022011 sample1；	14
NH28_D14_Li_2_2_20250220_L6_2.clean.fq	ACGTCCAA	21546	D#YJ605V2	PG016	STGRRGDLATIHA	2	0.00849503		14
NH28_D14_Li_2_2_20250220_L6_2.clean.fq	TGTGCCCA	26933	D#YJ606V2	PG017	AGLRGDRSVQA	3	0.010619		14
NH28_D14_Li_2_2_20250220_L6_2.clean.fq	ATGGCGTT	27214	D#YJ609V2	PG018	AGRRGDLREVA	4	0.0107298		14
NH28_D14_Li_2_2_20250220_L6_2.clean.fq	TCAGGATA	2536308	D#YJ601V2	AAV9	N/A	5	1		14
NH28_D14_Li_2_3_20250220_L7_2.clean.fq	CGCATCCA	1107850	D#YJ604V2	MyoAAV 4A	SNSRGDYNSL	1	0.440023	Monkey2：#20022011 sample2；	14
NH28_D14_Li_2_3_20250220_L7_2.clean.fq	ACGTCCAA	18982	D#YJ605V2	PG016	STGRRGDLATIHA	2	0.00753939		14
NH28_D14_Li_2_3_20250220_L7_2.clean.fq	TGTGCCCA	28694	D#YJ606V2	PG017	AGLRGDRSVQA	3	0.0113969		14
NH28_D14_Li_2_3_20250220_L7_2.clean.fq	ATGGCGTT	25236	D#YJ609V2	PG018	AGRRGDLREVA	4	0.0100234		14
NH28_D14_Li_2_3_20250220_L7_2.clean.fq	TCAGGATA	2517709	D#YJ601V2	AAV9	N/A	5	1		14
NH28_D14_Li_3_2_20250220_L8_2.clean.fq	CGCATCCA	1348869	D#YJ604V2	MyoAAV 4A	SNSRGDYNSL	1	0.569965	Monkey3：#21050501 sample1；	14
NH28_D14_Li_3_2_20250220_L8_2.clean.fq	ACGTCCAA	44709	D#YJ605V2	PG016	STGRRGDLATIHA	2	0.0188918		14
NH28_D14_Li_3_2_20250220_L8_2.clean.fq	TGTGCCCA	2050	D#YJ606V2	PG017	AGLRGDRSVQA	3	0.000866228		14
NH28_D14_Li_3_2_20250220_L8_2.clean.fq	ATGGCGTT	209	D#YJ609V2	PG018	AGRRGDLREVA	4	8.8313e-05		14
NH28_D14_Li_3_2_20250220_L8_2.clean.fq	TCAGGATA	2366582	D#YJ601V2	AAV9	N/A	5	1		14
NH28_D14_Li_3_3_20250220_L1_2.clean.fq	CGCATCCA	2253930	D#YJ604V2	MyoAAV 4A	SNSRGDYNSL	1	0.605916	Monkey3：#21050501 sample2；	14
NH28_D14_Li_3_3_20250220_L1_2.clean.fq	ACGTCCAA	69756	D#YJ605V2	PG016	STGRRGDLATIHA	2	0.0187522		14
NH28_D14_Li_3_3_20250220_L1_2.clean.fq	TGTGCCCA	3217	D#YJ606V2	PG017	AGLRGDRSVQA	3	0.000864814		14
NH28_D14_Li_3_3_20250220_L1_2.clean.fq	ATGGCGTT	468	D#YJ609V2	PG018	AGRRGDLREVA	4	0.000125811		14
NH28_D14_Li_3_3_20250220_L1_2.clean.fq	TCAGGATA	3719874	D#YJ601V2	AAV9		5	1		14
NH28_D28_Li_1_2_20250220_L2_2.clean.fq	CGCATCCA	1622471	D#YJ604V2	MyoAAV 4A	SNSRGDYNSL	1	0.455799	Monkey1：#20071903 sample1；	28	0.499418	0.0504447
NH28_D28_Li_1_2_20250220_L2_2.clean.fq	ACGTCCAA	75728	D#YJ605V2	PG016	STGRRGDLATIHA	2	0.0212742		28	0.019775	0.00773541
NH28_D28_Li_1_2_20250220_L2_2.clean.fq	TGTGCCCA	60628	D#YJ606V2	PG017	AGLRGDRSVQA	3	0.0170322		28	0.012585	0.00857944
NH28_D28_Li_1_2_20250220_L2_2.clean.fq	ATGGCGTT	43314	D#YJ609V2	PG018	AGRRGDLREVA	4	0.0121682		28	0.00844639	0.00660437
NH28_D28_Li_1_2_20250220_L2_2.clean.fq	TCAGGATA	3559620	D#YJ601V2	AAV9	N/A	5	1		28	1	0
NH28_D28_Li_1_3_20250220_L4_2.clean.fq	CGCATCCA	1166834	D#YJ604V2	MyoAAV 4A	SNSRGDYNSL	1	0.451264	Monkey1：#20071903 sample2；	28
NH28_D28_Li_1_3_20250220_L4_2.clean.fq	ACGTCCAA	39810	D#YJ605V2	PG016	STGRRGDLATIHA	2	0.0153962		28
NH28_D28_Li_1_3_20250220_L4_2.clean.fq	TGTGCCCA	47749	D#YJ606V2	PG017	AGLRGDRSVQA	3	0.0184666		28
NH28_D28_Li_1_3_20250220_L4_2.clean.fq	ATGGCGTT	28296	D#YJ609V2	PG018	AGRRGDLREVA	4	0.0109433		28
NH28_D28_Li_1_3_20250220_L4_2.clean.fq	TCAGGATA	2585699	D#YJ601V2	AAV9	N/A	5	1		28
NH28_D28_Li_2_2_20250220_L3_2.clean.fq	CGCATCCA	1337740	D#YJ604V2	MyoAAV 4A	SNSRGDYNSL	1	0.491934	Monkey2：#20022011 sample1；	28
NH28_D28_Li_2_2_20250220_L3_2.clean.fq	ACGTCCAA	34149	D#YJ605V2	PG016	STGRRGDLATIHA	2	0.0125578		28
NH28_D28_Li_2_2_20250220_L3_2.clean.fq	TGTGCCCA	47153	D#YJ606V2	PG017	AGLRGDRSVQA	3	0.0173398		28
NH28_D28_Li_2_2_20250220_L3_2.clean.fq	ATGGCGTT	34499	D#YJ609V2	PG018	AGRRGDLREVA	4	0.0126865		28
NH28_D28_Li_2_2_20250220_L3_2.clean.fq	TCAGGATA	2719347	D#YJ601V2	AAV9	N/A	5	1		28
NH28_D28_Li_2_3_20250220_L5_2.clean.fq	CGCATCCA	1150624	D#YJ604V2	MyoAAV 4A	SNSRGDYNSL	1	0.47445	Monkey2：#20022011 sample2；	28
NH28_D28_Li_2_3_20250220_L5_2.clean.fq	ACGTCCAA	34985	D#YJ605V2	PG016	STGRRGDLATIHA	2	0.0144258		28
NH28_D28_Li_2_3_20250220_L5_2.clean.fq	TGTGCCCA	47293	D#YJ606V2	PG017	AGLRGDRSVQA	3	0.0195009		28
NH28_D28_Li_2_3_20250220_L5_2.clean.fq	ATGGCGTT	35754	D#YJ609V2	PG018	AGRRGDLREVA	4	0.0147429		28
NH28_D28_Li_2_3_20250220_L5_2.clean.fq	TCAGGATA	2425173	D#YJ601V2	AAV9	N/A	5	1		28
NH28_D28_Li_3_2_20250220_L1_2.clean.fq	CGCATCCA	1335766	D#YJ604V2	MyoAAV 4A	SNSRGDYNSL	1	0.554221	Monkey3：#21050501 sample1；	28
NH28_D28_Li_3_2_20250220_L1_2.clean.fq	ACGTCCAA	81304	D#YJ605V2	PG016	STGRRGDLATIHA	2	0.0337337		28
NH28_D28_Li_3_2_20250220_L1_2.clean.fq	TGTGCCCA	5720	D#YJ606V2	PG017	AGLRGDRSVQA	3	0.00237328		28
NH28_D28_Li_3_2_20250220_L1_2.clean.fq	ATGGCGTT	0	D#YJ609V2	PG018	AGRRGDLREVA	4	0		28
NH28_D28_Li_3_2_20250220_L1_2.clean.fq	TCAGGATA	2410169	D#YJ601V2	AAV9		5	1		28
NH28_D28_Li_3_3_20250220_L2_2.clean.fq	CGCATCCA	1852544	D#YJ604V2	MyoAAV 4A	SNSRGDYNSL	1	0.568838	Monkey3：#21050501 sample2；	28
NH28_D28_Li_3_3_20250220_L2_2.clean.fq	ACGTCCAA	69246	D#YJ605V2	PG016	STGRRGDLATIHA	2	0.0212625		28
NH28_D28_Li_3_3_20250220_L2_2.clean.fq	TGTGCCCA	2597	D#YJ606V2	PG017	AGLRGDRSVQA	3	0.00079743		28
NH28_D28_Li_3_3_20250220_L2_2.clean.fq	ATGGCGTT	448	D#YJ609V2	PG018	AGRRGDLREVA	4	0.000137562		28
NH28_D28_Li_3_3_20250220_L2_2.clean.fq	TCAGGATA	3256714	D#YJ601V2	AAV9		5	1		28

### Sheet: Gastrocnemius
File_Name	Barcode	DNA_Counts	Barcode_Name	Target_Hit	Target_Seq	Order	Relative fold(VS AAV9)	mean within monkey	Sample info	Day	mean among monkeys	STD
NH28_Fc_1_20250217_L1_2.clean.fq	CGCATCCA	1888679	D#YJ604V2	MyoAAV 4A	SNSRGDYNSL	1	6.95587	7.59853	Monkey1：#20071903 Sample1； one sampledivided into 3 replicates；	14	6.5934	1.33653
NH28_Fc_1_20250217_L1_2.clean.fq	ACGTCCAA	760483	D#YJ605V2	PG016	STGRRGDLATIHA	2	2.80081	2.63592		14	2.44203	0.588565
NH28_Fc_1_20250217_L1_2.clean.fq	TGTGCCCA	936008	D#YJ606V2	PG017	AGLRGDRSVQA	3	3.44725	3.17682		14	1.68064	1.59456
NH28_Fc_1_20250217_L1_2.clean.fq	ATGGCGTT	756272	D#YJ609V2	PG018	AGRRGDLREVA	4	2.7853	2.5258		14	1.48326	1.31908
NH28_Fc_1_20250217_L1_2.clean.fq	TCAGGATA	271523	D#YJ601V2	AAV9		5	1	1		14	1	0
NH28_D14_Fc_1_2_20250220_L5_2.clean.fq	CGCATCCA	2230616	D#YJ604V2	MyoAAV 4A	SNSRGDYNSL	1	8.74145			14
NH28_D14_Fc_1_2_20250220_L5_2.clean.fq	ACGTCCAA	682487	D#YJ605V2	PG016	STGRRGDLATIHA	2	2.67456			14
NH28_D14_Fc_1_2_20250220_L5_2.clean.fq	TGTGCCCA	778095	D#YJ606V2	PG017	AGLRGDRSVQA	3	3.04924			14
NH28_D14_Fc_1_2_20250220_L5_2.clean.fq	ATGGCGTT	614358	D#YJ609V2	PG018	AGRRGDLREVA	4	2.40758			14
NH28_D14_Fc_1_2_20250220_L5_2.clean.fq	TCAGGATA	255177	D#YJ601V2	AAV9		5	1			14
NH28_D14_Fc_1_3_20250225_L1_2.clean.fq	CGCATCCA	1610905	D#YJ604V2	MyoAAV 4A	SNSRGDYNSL	1	7.09828			14
NH28_D14_Fc_1_3_20250225_L1_2.clean.fq	ACGTCCAA	552014	D#YJ605V2	PG016	STGRRGDLATIHA	2	2.43239			14
NH28_D14_Fc_1_3_20250225_L1_2.clean.fq	TGTGCCCA	688541	D#YJ606V2	PG017	AGLRGDRSVQA	3	3.03398			14
NH28_D14_Fc_1_3_20250225_L1_2.clean.fq	ATGGCGTT	541153	D#YJ609V2	PG018	AGRRGDLREVA	4	2.38453			14
NH28_D14_Fc_1_3_20250225_L1_2.clean.fq	TCAGGATA	226943	D#YJ601V2	AAV9		5	1			14
NH28_Fc_2_20250217_L2_2.clean.fq	CGCATCCA	1388582	D#YJ604V2	MyoAAV 4A	SNSRGDYNSL	1	3.85297	5.07663	Monkey2：#20022011 Sample1； one sampledivided into 3 replicates；	14
NH28_Fc_2_20250217_L2_2.clean.fq	ACGTCCAA	671888	D#YJ605V2	PG016	STGRRGDLATIHA	2	1.86432	1.78099		14
NH28_Fc_2_20250217_L2_2.clean.fq	TGTGCCCA	741360	D#YJ606V2	PG017	AGLRGDRSVQA	3	2.05709	1.8619		14
NH28_Fc_2_20250217_L2_2.clean.fq	ATGGCGTT	774514	D#YJ609V2	PG018	AGRRGDLREVA	4	2.14908	1.92366		14
NH28_Fc_2_20250217_L2_2.clean.fq	TCAGGATA	360393	D#YJ601V2	AAV9		5	1	1		14
NH28_D14_Fc_2_2_20250225_L4_2.clean.fq	CGCATCCA	1306468	D#YJ604V2	MyoAAV 4A	SNSRGDYNSL	1	6.10876			14
NH28_D14_Fc_2_2_20250225_L4_2.clean.fq	ACGTCCAA	365644	D#YJ605V2	PG016	STGRRGDLATIHA	2	1.70967			14
NH28_D14_Fc_2_2_20250225_L4_2.clean.fq	TGTGCCCA	364166	D#YJ606V2	PG017	AGLRGDRSVQA	3	1.70276			14
NH28_D14_Fc_2_2_20250225_L4_2.clean.fq	ATGGCGTT	372229	D#YJ609V2	PG018	AGRRGDLREVA	4	1.74046			14
NH28_D14_Fc_2_2_20250225_L4_2.clean.fq	TCAGGATA	213868	D#YJ601V2	AAV9		5	1			14
NH28_D14_Fc_2_3_20250225_L1_2.clean.fq	CGCATCCA	4862402	D#YJ604V2	MyoAAV 4A	SNSRGDYNSL	1	5.26816			14
NH28_D14_Fc_2_3_20250225_L1_2.clean.fq	ACGTCCAA	1632719	D#YJ605V2	PG016	STGRRGDLATIHA	2	1.76897			14
NH28_D14_Fc_2_3_20250225_L1_2.clean.fq	TGTGCCCA	1685227	D#YJ606V2	PG017	AGLRGDRSVQA	3	1.82586			14
NH28_D14_Fc_2_3_20250225_L1_2.clean.fq	ATGGCGTT	1736518	D#YJ609V2	PG018	AGRRGDLREVA	4	1.88143			14
NH28_D14_Fc_2_3_20250225_L1_2.clean.fq	TCAGGATA	922979	D#YJ601V2	AAV9		5	1			14
NH28_Fc_3_20250217_L3_2.clean.fq	CGCATCCA	1878146	D#YJ604V2	MyoAAV 4A	SNSRGDYNSL	1	7.14833	7.10503	Monkey3：#21050501 Sample1； one sampledivided into 3 replicates；	14
NH28_Fc_3_20250217_L3_2.clean.fq	ACGTCCAA	791074	D#YJ605V2	PG016	STGRRGDLATIHA	2	3.01087	2.9092		14
NH28_Fc_3_20250217_L3_2.clean.fq	TGTGCCCA	594	D#YJ606V2	PG017	AGLRGDRSVQA	3	0.0022608	0.00320195		14
NH28_Fc_3_20250217_L3_2.clean.fq	ATGGCGTT	103	D#YJ609V2	PG018	AGRRGDLREVA	4	0.000392024	0.000331036		14
NH28_Fc_3_20250217_L3_2.clean.fq	TCAGGATA	262739	D#YJ601V2	AAV9		5	1	1		14
NH28_D14_Fc_3_2_20250225_L2_2.clean.fq	CGCATCCA	7778073	D#YJ604V2	MyoAAV 4A	SNSRGDYNSL	1	7.53283			14
NH28_D14_Fc_3_2_20250225_L2_2.clean.fq	ACGTCCAA	2975890	D#YJ605V2	PG016	STGRRGDLATIHA	2	2.88206			14
NH28_D14_Fc_3_2_20250225_L2_2.clean.fq	TGTGCCCA	3587	D#YJ606V2	PG017	AGLRGDRSVQA	3	0.0034739			14
NH28_D14_Fc_3_2_20250225_L2_2.clean.fq	ATGGCGTT	385	D#YJ609V2	PG018	AGRRGDLREVA	4	0.000372861			14
NH28_D14_Fc_3_2_20250225_L2_2.clean.fq	TCAGGATA	1032556	D#YJ601V2	AAV9		5	1			14
NH28_D14_Fc_3_3_20250225_L3_2.clean.fq	CGCATCCA	3081193	D#YJ604V2	MyoAAV 4A	SNSRGDYNSL	1	6.63391			14
NH28_D14_Fc_3_3_20250225_L3_2.clean.fq	ACGTCCAA	1316589	D#YJ605V2	PG016	STGRRGDLATIHA	2	2.83466			14
NH28_D14_Fc_3_3_20250225_L3_2.clean.fq	TGTGCCCA	1798	D#YJ606V2	PG017	AGLRGDRSVQA	3	0.00387115			14
NH28_D14_Fc_3_3_20250225_L3_2.clean.fq	ATGGCGTT	106	D#YJ609V2	PG018	AGRRGDLREVA	4	0.000228222			14
NH28_D14_Fc_3_3_20250225_L3_2.clean.fq	TCAGGATA	464461	D#YJ601V2	AAV9		5	1			14
NH28_D28_Fc_1_20250205_L7_2.clean.fq	CGCATCCA	1609822	D#YJ604V2	MyoAAV 4A	SNSRGDYNSL	1	7.63397	7.71347	Monkey1：#20071903 Sample1； one sampledivided into 3 replicates；	28	5.9726	1.52194
NH28_D28_Fc_1_20250205_L7_2.clean.fq	ACGTCCAA	622766	D#YJ605V2	PG016	STGRRGDLATIHA	2	2.95323	3.14218		28	2.84979	0.711114
NH28_D28_Fc_1_20250205_L7_2.clean.fq	TGTGCCCA	669928	D#YJ606V2	PG017	AGLRGDRSVQA	3	3.17688	3.2881		28	1.82913	1.67302
NH28_D28_Fc_1_20250205_L7_2.clean.fq	ATGGCGTT	545015	D#YJ609V2	PG018	AGRRGDLREVA	4	2.58453	2.64318		28	1.57498	1.39169
NH28_D28_Fc_1_20250205_L7_2.clean.fq	TCAGGATA	210876	D#YJ601V2	AAV9	N/A	5	1	1		28	1	0
NH28_D28_Fc_1_2_20250225_L4_2.clean.fq	CGCATCCA	5142683	D#YJ604V2	MyoAAV 4A	SNSRGDYNSL	1	8.27604			28
NH28_D28_Fc_1_2_20250225_L4_2.clean.fq	ACGTCCAA	2282059	D#YJ605V2	PG016	STGRRGDLATIHA	2	3.67248			28
NH28_D28_Fc_1_2_20250225_L4_2.clean.fq	TGTGCCCA	2370445	D#YJ606V2	PG017	AGLRGDRSVQA	3	3.81472			28
NH28_D28_Fc_1_2_20250225_L4_2.clean.fq	ATGGCGTT	1925663	D#YJ609V2	PG018	AGRRGDLREVA	4	3.09894			28
NH28_D28_Fc_1_2_20250225_L4_2.clean.fq	TCAGGATA	621394	D#YJ601V2	AAV9		5	1			28
NH28_D28_Fc_1_3_20250225_L4_2.clean.fq	CGCATCCA	1933469	D#YJ604V2	MyoAAV 4A	SNSRGDYNSL	1	7.23038			28
NH28_D28_Fc_1_3_20250225_L4_2.clean.fq	ACGTCCAA	748964	D#YJ605V2	PG016	STGRRGDLATIHA	2	2.80082			28
NH28_D28_Fc_1_3_20250225_L4_2.clean.fq	TGTGCCCA	768183	D#YJ606V2	PG017	AGLRGDRSVQA	3	2.87269			28
NH28_D28_Fc_1_3_20250225_L4_2.clean.fq	ATGGCGTT	600619	D#YJ609V2	PG018	AGRRGDLREVA	4	2.24607			28
NH28_D28_Fc_1_3_20250225_L4_2.clean.fq	TCAGGATA	267409	D#YJ601V2	AAV9		5	1			28
NH28_D28_Fc_2_20250205_L6_2.clean.fq	CGCATCCA	2418235	D#YJ604V2	MyoAAV 4A	SNSRGDYNSL	1	6.36929	5.31039	Monkey2：#20022011 Sample1； one sampledivided into 3 replicates；	28
NH28_D28_Fc_2_20250205_L6_2.clean.fq	ACGTCCAA	820908	D#YJ605V2	PG016	STGRRGDLATIHA	2	2.16216	2.03909		28
NH28_D28_Fc_2_20250205_L6_2.clean.fq	TGTGCCCA	767189	D#YJ606V2	PG017	AGLRGDRSVQA	3	2.02067	2.19625		28
NH28_D28_Fc_2_20250205_L6_2.clean.fq	ATGGCGTT	754891	D#YJ609V2	PG018	AGRRGDLREVA	4	1.98828	2.0806		28
NH28_D28_Fc_2_20250205_L6_2.clean.fq	TCAGGATA	379671	D#YJ601V2	AAV9	N/A	5	1	1		28
NH28_D28_Fc_2_2_20250225_L5_2.clean.fq	CGCATCCA	1729704	D#YJ604V2	MyoAAV 4A	SNSRGDYNSL	1	4.66595			28
NH28_D28_Fc_2_2_20250225_L5_2.clean.fq	ACGTCCAA	669476	D#YJ605V2	PG016	STGRRGDLATIHA	2	1.80594			28
NH28_D28_Fc_2_2_20250225_L5_2.clean.fq	TGTGCCCA	831522	D#YJ606V2	PG017	AGLRGDRSVQA	3	2.24306			28
NH28_D28_Fc_2_2_20250225_L5_2.clean.fq	ATGGCGTT	759330	D#YJ609V2	PG018	AGRRGDLREVA	4	2.04832			28
NH28_D28_Fc_2_2_20250225_L5_2.clean.fq	TCAGGATA	370708	D#YJ601V2	AAV9		5	1			28
NH28_D28_Fc_2_3_20250225_L6_2.clean.fq	CGCATCCA	1789889	D#YJ604V2	MyoAAV 4A	SNSRGDYNSL	1	4.89593			28
NH28_D28_Fc_2_3_20250225_L6_2.clean.fq	ACGTCCAA	785708	D#YJ605V2	PG016	STGRRGDLATIHA	2	2.14917			28
NH28_D28_Fc_2_3_20250225_L6_2.clean.fq	TGTGCCCA	849992	D#YJ606V2	PG017	AGLRGDRSVQA	3	2.32501			28
NH28_D28_Fc_2_3_20250225_L6_2.clean.fq	ATGGCGTT	806196	D#YJ609V2	PG018	AGRRGDLREVA	4	2.20521			28
NH28_D28_Fc_2_3_20250225_L6_2.clean.fq	TCAGGATA	365587	D#YJ601V2	AAV9		5	1			28
NH28_D28_Fc_3_20250205_L8_2.clean.fq	CGCATCCA	1952850	D#YJ604V2	MyoAAV 4A	SNSRGDYNSL	1	6.21377	4.89395	Monkey3：#21050501 Sample1； one sampledivided into 3 replicates；	28
NH28_D28_Fc_3_20250205_L8_2.clean.fq	ACGTCCAA	1208490	D#YJ605V2	PG016	STGRRGDLATIHA	2	3.84529	3.36809		28
NH28_D28_Fc_3_20250205_L8_2.clean.fq	TGTGCCCA	1161	D#YJ606V2	PG017	AGLRGDRSVQA	3	0.00369418	0.00303279		28
NH28_D28_Fc_3_20250205_L8_2.clean.fq	ATGGCGTT	330	D#YJ609V2	PG018	AGRRGDLREVA	4	0.00105003	0.00115597		28
NH28_D28_Fc_3_20250205_L8_2.clean.fq	TCAGGATA	314278	D#YJ601V2	AAV9	N/A	5	1	1		28
NH28_D28_Fc_3_2_20250225_L6_2.clean.fq	CGCATCCA	2241244	D#YJ604V2	MyoAAV 4A	SNSRGDYNSL	1	3.97378			28
NH28_D28_Fc_3_2_20250225_L6_2.clean.fq	ACGTCCAA	1648263	D#YJ605V2	PG016	STGRRGDLATIHA	2	2.92241			28
NH28_D28_Fc_3_2_20250225_L6_2.clean.fq	TGTGCCCA	1072	D#YJ606V2	PG017	AGLRGDRSVQA	3	0.00190068			28
NH28_D28_Fc_3_2_20250225_L6_2.clean.fq	ATGGCGTT	193	D#YJ609V2	PG018	AGRRGDLREVA	4	0.000342194			28
NH28_D28_Fc_3_2_20250225_L6_2.clean.fq	TCAGGATA	564008	D#YJ601V2	AAV9		5	1			28
NH28_D28_Fc_3_3_20250225_L7_2.clean.fq	CGCATCCA	1803609	D#YJ604V2	MyoAAV 4A	SNSRGDYNSL	1	4.49429			28
NH28_D28_Fc_3_3_20250225_L7_2.clean.fq	ACGTCCAA	1339006	D#YJ605V2	PG016	STGRRGDLATIHA	2	3.33658			28
NH28_D28_Fc_3_3_20250225_L7_2.clean.fq	TGTGCCCA	1406	D#YJ606V2	PG017	AGLRGDRSVQA	3	0.00350352			28
NH28_D28_Fc_3_3_20250225_L7_2.clean.fq	ATGGCGTT	833	D#YJ609V2	PG018	AGRRGDLREVA	4	0.0020757			28
NH28_D28_Fc_3_3_20250225_L7_2.clean.fq	TCAGGATA	401311	D#YJ601V2	AAV9		5	1			28

### Sheet: Biceps
File_Name	Barcode	DNA_Counts	Barcode_Name	Target_Hit	Target_Seq	Order	Relative fold(VS AAV9)	mean within monkey	Sample info	Day	mean among monkeys	STD
NH28_G2_1_20250217_L4_2.clean.fq	CGCATCCA	1102419	D#YJ604V2	MyoAAV 4A	SNSRGDYNSL	1	6.09927	6.74681	Monkey1：#20071903 Sample1； one sampledivided into 3 replicates；	14	7.25138	4.3949
NH28_G2_1_20250217_L4_2.clean.fq	ACGTCCAA	428257	D#YJ605V2	PG016	STGRRGDLATIHA	2	2.36939	2.14		14	3.93088	1.55097
NH28_G2_1_20250217_L4_2.clean.fq	TGTGCCCA	496458	D#YJ606V2	PG017	AGLRGDRSVQA	3	2.74672	2.3782		14	2.54306	2.62605
NH28_G2_1_20250217_L4_2.clean.fq	ATGGCGTT	361425	D#YJ609V2	PG018	AGRRGDLREVA	4	1.99963	1.73348		14	2.1522	2.38823
NH28_G2_1_20250217_L4_2.clean.fq	TCAGGATA	180746	D#YJ601V2	AAV9	N/A	5	1	1		14	1	0
NH28_D14_G2_1_2_20250220_L4_2.clean.fq	CGCATCCA	2459719	D#YJ604V2	MyoAAV 4A	SNSRGDYNSL	1	7.40148			14
NH28_D14_G2_1_2_20250220_L4_2.clean.fq	ACGTCCAA	661808	D#YJ605V2	PG016	STGRRGDLATIHA	2	1.99143			14
NH28_D14_G2_1_2_20250220_L4_2.clean.fq	TGTGCCCA	692998	D#YJ606V2	PG017	AGLRGDRSVQA	3	2.08528			14
NH28_D14_G2_1_2_20250220_L4_2.clean.fq	ATGGCGTT	480987	D#YJ609V2	PG018	AGRRGDLREVA	4	1.44733			14
NH28_D14_G2_1_2_20250220_L4_2.clean.fq	TCAGGATA	332328	D#YJ601V2	AAV9	N/A	5	1			14
NH28_D14_G2_1_3_20250220_L1_2.clean.fq	CGCATCCA	1866708	D#YJ604V2	MyoAAV 4A	SNSRGDYNSL	1	6.73967			14
NH28_D14_G2_1_3_20250220_L1_2.clean.fq	ACGTCCAA	570341	D#YJ605V2	PG016	STGRRGDLATIHA	2	2.05919			14
NH28_D14_G2_1_3_20250220_L1_2.clean.fq	TGTGCCCA	637758	D#YJ606V2	PG017	AGLRGDRSVQA	3	2.3026			14
NH28_D14_G2_1_3_20250220_L1_2.clean.fq	ATGGCGTT	485664	D#YJ609V2	PG018	AGRRGDLREVA	4	1.75347			14
NH28_D14_G2_1_3_20250220_L1_2.clean.fq	TCAGGATA	276973	D#YJ601V2	AAV9	N/A	5	1			14
NH28_G2_2_20250217_L5_2.clean.fq	CGCATCCA	641940	D#YJ604V2	MyoAAV 4A	SNSRGDYNSL	1	3.2129	3.13054	Monkey2：#20022011 Sample1； one sampledivided into 3 replicates；	14
NH28_G2_2_20250217_L5_2.clean.fq	ACGTCCAA	987632	D#YJ605V2	PG016	STGRRGDLATIHA	2	4.94308	4.83475		14
NH28_G2_2_20250217_L5_2.clean.fq	TGTGCCCA	1034732	D#YJ606V2	PG017	AGLRGDRSVQA	3	5.17881	5.24766		14
NH28_G2_2_20250217_L5_2.clean.fq	ATGGCGTT	921836	D#YJ609V2	PG018	AGRRGDLREVA	4	4.61377	4.7221		14
NH28_G2_2_20250217_L5_2.clean.fq	TCAGGATA	199801	D#YJ601V2	AAV9	N/A	5	1	1		14
NH28_D14_G2_2_2_20250224_L7_2.clean.fq	CGCATCCA	595948	D#YJ604V2	MyoAAV 4A	SNSRGDYNSL	1	2.71837			14
NH28_D14_G2_2_2_20250224_L7_2.clean.fq	ACGTCCAA	1137112	D#YJ605V2	PG016	STGRRGDLATIHA	2	5.18684			14
NH28_D14_G2_2_2_20250224_L7_2.clean.fq	TGTGCCCA	1204424	D#YJ606V2	PG017	AGLRGDRSVQA	3	5.49388			14
NH28_D14_G2_2_2_20250224_L7_2.clean.fq	ATGGCGTT	1121418	D#YJ609V2	PG018	AGRRGDLREVA	4	5.11526			14
NH28_D14_G2_2_2_20250224_L7_2.clean.fq	TCAGGATA	219230	D#YJ601V2	AAV9	N/A	5	1			14
NH28_D14_G2_2_3_20250224_L8_2.clean.fq	CGCATCCA	692089	D#YJ604V2	MyoAAV 4A	SNSRGDYNSL	1	3.46036			14
NH28_D14_G2_2_3_20250224_L8_2.clean.fq	ACGTCCAA	874888	D#YJ605V2	PG016	STGRRGDLATIHA	2	4.37433			14
NH28_D14_G2_2_3_20250224_L8_2.clean.fq	TGTGCCCA	1014080	D#YJ606V2	PG017	AGLRGDRSVQA	3	5.07027			14
NH28_D14_G2_2_3_20250224_L8_2.clean.fq	ATGGCGTT	887478	D#YJ609V2	PG018	AGRRGDLREVA	4	4.43728			14
NH28_D14_G2_2_3_20250224_L8_2.clean.fq	TCAGGATA	200005	D#YJ601V2	AAV9	N/A	5	1			14
NH28_G2_3_20250217_L6_2.clean.fq	CGCATCCA	2249421	D#YJ604V2	MyoAAV 4A	SNSRGDYNSL	1	13.1995	11.8768	Monkey3：#21050501 Sample1； one sampledivided into 3 replicates；	14
NH28_G2_3_20250217_L6_2.clean.fq	ACGTCCAA	922184	D#YJ605V2	PG016	STGRRGDLATIHA	2	5.41134	4.81788		14
NH28_G2_3_20250217_L6_2.clean.fq	TGTGCCCA	923	D#YJ606V2	PG017	AGLRGDRSVQA	3	0.00541613	0.00332904		14
NH28_G2_3_20250217_L6_2.clean.fq	ATGGCGTT	176	D#YJ609V2	PG018	AGRRGDLREVA	4	0.00103276	0.00101438		14
NH28_G2_3_20250217_L6_2.clean.fq	TCAGGATA	170417	D#YJ601V2	AAV9	N/A	5	1	1		14
NH28_D14_G2_3_2_20250224_L8_2.clean.fq	CGCATCCA	2871583	D#YJ604V2	MyoAAV 4A	SNSRGDYNSL	1	13.5575			14
NH28_D14_G2_3_2_20250224_L8_2.clean.fq	ACGTCCAA	1239583	D#YJ605V2	PG016	STGRRGDLATIHA	2	5.85239			14
NH28_D14_G2_3_2_20250224_L8_2.clean.fq	TGTGCCCA	563	D#YJ606V2	PG017	AGLRGDRSVQA	3	0.00265807			14
NH28_D14_G2_3_2_20250224_L8_2.clean.fq	ATGGCGTT	289	D#YJ609V2	PG018	AGRRGDLREVA	4	0.00136444			14
NH28_D14_G2_3_2_20250224_L8_2.clean.fq	TCAGGATA	211808	D#YJ601V2	AAV9	N/A	5	1			14
NH28_D14_G2_3_3_20250224_L5_2.clean.fq	CGCATCCA	2857394	D#YJ604V2	MyoAAV 4A	SNSRGDYNSL	1	8.87334			14
NH28_D14_G2_3_3_20250224_L5_2.clean.fq	ACGTCCAA	1027214	D#YJ605V2	PG016	STGRRGDLATIHA	2	3.18991			14
NH28_D14_G2_3_3_20250224_L5_2.clean.fq	TGTGCCCA	616	D#YJ606V2	PG017	AGLRGDRSVQA	3	0.00191292			14
NH28_D14_G2_3_3_20250224_L5_2.clean.fq	ATGGCGTT	208	D#YJ609V2	PG018	AGRRGDLREVA	4	0.000645923			14
NH28_D14_G2_3_3_20250224_L5_2.clean.fq	TCAGGATA	322020	D#YJ601V2	AAV9	N/A	5	1			14
NH28_D28_G2_1_20250205_L5_2.clean.fq	CGCATCCA	5935870	D#YJ604V2	MyoAAV 4A	SNSRGDYNSL	1	5.20035	4.70475	Monkey1：#20071903 Sample1； one sampledivided into 3 replicates；	28	5.97114	4.22294
NH28_D28_G2_1_20250205_L5_2.clean.fq	ACGTCCAA	2263477	D#YJ605V2	PG016	STGRRGDLATIHA	2	1.98301	2.07775		28	3.26071	1.78142
NH28_D28_G2_1_20250205_L5_2.clean.fq	TGTGCCCA	2835833	D#YJ606V2	PG017	AGLRGDRSVQA	3	2.48444	2.89518		28	2.93548	2.95374
NH28_D28_G2_1_20250205_L5_2.clean.fq	ATGGCGTT	2153746	D#YJ609V2	PG018	AGRRGDLREVA	4	1.88687	2.14591		28	2.58384	2.82734
NH28_D28_G2_1_20250205_L5_2.clean.fq	TCAGGATA	1141436	D#YJ601V2	AAV9	N/A	5	1	1		28	1	0
NH28_D28_G2_1_2_20250224_L2_2.clean.fq	CGCATCCA	1315784	D#YJ604V2	MyoAAV 4A	SNSRGDYNSL	1	4.27273			28
NH28_D28_G2_1_2_20250224_L2_2.clean.fq	ACGTCCAA	735805	D#YJ605V2	PG016	STGRRGDLATIHA	2	2.38937			28
NH28_D28_G2_1_2_20250224_L2_2.clean.fq	TGTGCCCA	1130245	D#YJ606V2	PG017	AGLRGDRSVQA	3	3.67023			28
NH28_D28_G2_1_2_20250224_L2_2.clean.fq	ATGGCGTT	874944	D#YJ609V2	PG018	AGRRGDLREVA	4	2.8412			28
NH28_D28_G2_1_2_20250224_L2_2.clean.fq	TCAGGATA	307949	D#YJ601V2	AAV9	N/A	5	1			28
NH28_D28_G2_1_3_20250224_L5_2.clean.fq	CGCATCCA	1368534	D#YJ604V2	MyoAAV 4A	SNSRGDYNSL	1	4.64116			28
NH28_D28_G2_1_3_20250224_L5_2.clean.fq	ACGTCCAA	548714	D#YJ605V2	PG016	STGRRGDLATIHA	2	1.86087			28
NH28_D28_G2_1_3_20250224_L5_2.clean.fq	TGTGCCCA	746275	D#YJ606V2	PG017	AGLRGDRSVQA	3	2.53087			28
NH28_D28_G2_1_3_20250224_L5_2.clean.fq	ATGGCGTT	504121	D#YJ609V2	PG018	AGRRGDLREVA	4	1.70964			28
NH28_D28_G2_1_3_20250224_L5_2.clean.fq	TCAGGATA	294869	D#YJ601V2	AAV9	N/A	5	1			28
NH28_D28_G2_2_20250205_L7_2.clean.fq	CGCATCCA	576118	D#YJ604V2	MyoAAV 4A	SNSRGDYNSL	1	2.94013	2.52629	Monkey2：#20022011 Sample1； one sampledivided into 3 replicates；	28
NH28_D28_G2_2_20250205_L7_2.clean.fq	ACGTCCAA	1306913	D#YJ605V2	PG016	STGRRGDLATIHA	2	6.66962	5.30955		28
NH28_D28_G2_2_20250205_L7_2.clean.fq	TGTGCCCA	1346533	D#YJ606V2	PG017	AGLRGDRSVQA	3	6.87182	5.90916		28
NH28_D28_G2_2_20250205_L7_2.clean.fq	ATGGCGTT	1323468	D#YJ609V2	PG018	AGRRGDLREVA	4	6.75411	5.60459		28
NH28_D28_G2_2_20250205_L7_2.clean.fq	TCAGGATA	195950	D#YJ601V2	AAV9	N/A	5	1	1		28
NH28_D28_G2_2_2_20250224_L8_2.clean.fq	CGCATCCA	470581	D#YJ604V2	MyoAAV 4A	SNSRGDYNSL	1	2.38591			28
NH28_D28_G2_2_2_20250224_L8_2.clean.fq	ACGTCCAA	832765	D#YJ605V2	PG016	STGRRGDLATIHA	2	4.22224			28
NH28_D28_G2_2_2_20250224_L8_2.clean.fq	TGTGCCCA	912908	D#YJ606V2	PG017	AGLRGDRSVQA	3	4.62858			28
NH28_D28_G2_2_2_20250224_L8_2.clean.fq	ATGGCGTT	844913	D#YJ609V2	PG018	AGRRGDLREVA	4	4.28383			28
NH28_D28_G2_2_2_20250224_L8_2.clean.fq	TCAGGATA	197233	D#YJ601V2	AAV9	N/A	5	1			28
NH28_D28_G2_2_3_20250224_L4_2.clean.fq	CGCATCCA	492157	D#YJ604V2	MyoAAV 4A	SNSRGDYNSL	1	2.25283			28
NH28_D28_G2_2_3_20250224_L4_2.clean.fq	ACGTCCAA	1100349	D#YJ605V2	PG016	STGRRGDLATIHA	2	5.0368			28
NH28_D28_G2_2_3_20250224_L4_2.clean.fq	TGTGCCCA	1360381	D#YJ606V2	PG017	AGLRGDRSVQA	3	6.22708			28
NH28_D28_G2_2_3_20250224_L4_2.clean.fq	ATGGCGTT	1261800	D#YJ609V2	PG018	AGRRGDLREVA	4	5.77583			28
NH28_D28_G2_2_3_20250224_L4_2.clean.fq	TCAGGATA	218462	D#YJ601V2	AAV9	N/A	5	1			28
NH28_D28_G2_3_20250205_L5_2.clean.fq	CGCATCCA	3157312	D#YJ604V2	MyoAAV 4A	SNSRGDYNSL	1	10.8127	10.6824	Monkey3：#21050501 Sample1； one sampledivided into 3 replicates；	28
NH28_D28_G2_3_20250205_L5_2.clean.fq	ACGTCCAA	717760	D#YJ605V2	PG016	STGRRGDLATIHA	2	2.45807	2.39483		28
NH28_D28_G2_3_20250205_L5_2.clean.fq	TGTGCCCA	1056	D#YJ606V2	PG017	AGLRGDRSVQA	3	0.00361643	0.00208559		28
NH28_D28_G2_3_20250205_L5_2.clean.fq	ATGGCGTT	1	D#YJ609V2	PG018	AGRRGDLREVA	4	3.42465e-06	0.00101068		28
NH28_D28_G2_3_20250205_L5_2.clean.fq	TCAGGATA	292001	D#YJ601V2	AAV9	N/A	5	1	1		28
NH28_D28_G2_3_2_20250224_L5_2.clean.fq	CGCATCCA	3858722	D#YJ604V2	MyoAAV 4A	SNSRGDYNSL	1	11.1647			28
NH28_D28_G2_3_2_20250224_L5_2.clean.fq	ACGTCCAA	520195	D#YJ605V2	PG016	STGRRGDLATIHA	2	1.50512			28
NH28_D28_G2_3_2_20250224_L5_2.clean.fq	TGTGCCCA	252	D#YJ606V2	PG017	AGLRGDRSVQA	3	0.000729131			28
NH28_D28_G2_3_2_20250224_L5_2.clean.fq	ATGGCGTT	32	D#YJ609V2	PG018	AGRRGDLREVA	4	9.2588e-05			28
NH28_D28_G2_3_2_20250224_L5_2.clean.fq	TCAGGATA	345617	D#YJ601V2	AAV9	N/A	5	1			28
NH28_D28_G2_3_3_20250224_L6_2.clean.fq	CGCATCCA	3055878	D#YJ604V2	MyoAAV 4A	SNSRGDYNSL	1	10.0697			28
NH28_D28_G2_3_3_20250224_L6_2.clean.fq	ACGTCCAA	977573	D#YJ605V2	PG016	STGRRGDLATIHA	2	3.2213			28
NH28_D28_G2_3_3_20250224_L6_2.clean.fq	TGTGCCCA	580	D#YJ606V2	PG017	AGLRGDRSVQA	3	0.00191121			28
NH28_D28_G2_3_3_20250224_L6_2.clean.fq	ATGGCGTT	891	D#YJ609V2	PG018	AGRRGDLREVA	4	0.00293602			28
NH28_D28_G2_3_3_20250224_L6_2.clean.fq	TCAGGATA	303472	D#YJ601V2	AAV9	N/A	5	1			28

### Sheet: Triceps
File_Name	Barcode	DNA_Counts	Barcode_Name	Target_Hit	Target_Seq	Order	Relative fold(VS AAV9)	mean within monkey	Sample info	Day	mean among monkeys	STD
NH28_G3_1_20250217_L5_2.clean.fq	CGCATCCA	1784923	D#YJ604V2	MyoAAV 4A	SNSRGDYNSL	1	11.6794	11.2773	Monkey1：#20071903 Sample1； one sampledivided into 3 replicates；	14	9.32762	4.83078
NH28_G3_1_20250217_L5_2.clean.fq	ACGTCCAA	384305	D#YJ605V2	PG016	STGRRGDLATIHA	2	2.51464	2.54677		14	3.99365	1.26702
NH28_G3_1_20250217_L5_2.clean.fq	TGTGCCCA	388189	D#YJ606V2	PG017	AGLRGDRSVQA	3	2.54006	2.73619		14	2.30368	2.11762
NH28_G3_1_20250217_L5_2.clean.fq	ATGGCGTT	280322	D#YJ609V2	PG018	AGRRGDLREVA	4	1.83424	1.91535		14	1.99532	2.03539
NH28_G3_1_20250217_L5_2.clean.fq	TCAGGATA	152827	D#YJ601V2	AAV9		5	1	1		14	1	0
NH28_D14_G3_1_2_20250220_L8_2.clean.fq	CGCATCCA	2754219	D#YJ604V2	MyoAAV 4A	SNSRGDYNSL	1	10.9721			14
NH28_D14_G3_1_2_20250220_L8_2.clean.fq	ACGTCCAA	660853	D#YJ605V2	PG016	STGRRGDLATIHA	2	2.63267			14
NH28_D14_G3_1_2_20250220_L8_2.clean.fq	TGTGCCCA	720250	D#YJ606V2	PG017	AGLRGDRSVQA	3	2.86929			14
NH28_D14_G3_1_2_20250220_L8_2.clean.fq	ATGGCGTT	491687	D#YJ609V2	PG018	AGRRGDLREVA	4	1.95876			14
NH28_D14_G3_1_2_20250220_L8_2.clean.fq	TCAGGATA	251020	D#YJ601V2	AAV9		5	1			14
NH28_D14_G3_1_3_20250225_L7_2.clean.fq	CGCATCCA	2508879	D#YJ604V2	MyoAAV 4A	SNSRGDYNSL	1	11.1804			14
NH28_D14_G3_1_3_20250225_L7_2.clean.fq	ACGTCCAA	559430	D#YJ605V2	PG016	STGRRGDLATIHA	2	2.493			14
NH28_D14_G3_1_3_20250225_L7_2.clean.fq	TGTGCCCA	628148	D#YJ606V2	PG017	AGLRGDRSVQA	3	2.79923			14
NH28_D14_G3_1_3_20250225_L7_2.clean.fq	ATGGCGTT	438265	D#YJ609V2	PG018	AGRRGDLREVA	4	1.95305			14
NH28_D14_G3_1_3_20250225_L7_2.clean.fq	TCAGGATA	224400	D#YJ601V2	AAV9		5	1			14
NH28_G3_2_20250217_L6_2.clean.fq	CGCATCCA	1260502	D#YJ604V2	MyoAAV 4A	SNSRGDYNSL	1	3.53355	3.82669	Monkey2：#20022011 Sample1； one sampledivided into 3 replicates；	14
NH28_G3_2_20250217_L6_2.clean.fq	ACGTCCAA	1644963	D#YJ605V2	PG016	STGRRGDLATIHA	2	4.6113	4.52934		14
NH28_G3_2_20250217_L6_2.clean.fq	TGTGCCCA	1559117	D#YJ606V2	PG017	AGLRGDRSVQA	3	4.37065	4.17166		14
NH28_G3_2_20250217_L6_2.clean.fq	ATGGCGTT	1549178	D#YJ609V2	PG018	AGRRGDLREVA	4	4.34279	4.06952		14
NH28_G3_2_20250217_L6_2.clean.fq	TCAGGATA	356724	D#YJ601V2	AAV9		5	1	1		14
NH28_D14_G3_2_2_20250225_L8_2.clean.fq	CGCATCCA	1450769	D#YJ604V2	MyoAAV 4A	SNSRGDYNSL	1	4.46649			14
NH28_D14_G3_2_2_20250225_L8_2.clean.fq	ACGTCCAA	1493904	D#YJ605V2	PG016	STGRRGDLATIHA	2	4.59929			14
NH28_D14_G3_2_2_20250225_L8_2.clean.fq	TGTGCCCA	1310163	D#YJ606V2	PG017	AGLRGDRSVQA	3	4.0336			14
NH28_D14_G3_2_2_20250225_L8_2.clean.fq	ATGGCGTT	1250565	D#YJ609V2	PG018	AGRRGDLREVA	4	3.85012			14
NH28_D14_G3_2_2_20250225_L8_2.clean.fq	TCAGGATA	324812	D#YJ601V2	AAV9		5	1			14
NH28_D14_G3_2_3_20250225_L2_2.clean.fq	CGCATCCA	1316010	D#YJ604V2	MyoAAV 4A	SNSRGDYNSL	1	3.48003			14
NH28_D14_G3_2_3_20250225_L2_2.clean.fq	ACGTCCAA	1655368	D#YJ605V2	PG016	STGRRGDLATIHA	2	4.37743			14
NH28_D14_G3_2_3_20250225_L2_2.clean.fq	TGTGCCCA	1554509	D#YJ606V2	PG017	AGLRGDRSVQA	3	4.11072			14
NH28_D14_G3_2_3_20250225_L2_2.clean.fq	ATGGCGTT	1518553	D#YJ609V2	PG018	AGRRGDLREVA	4	4.01564			14
NH28_D14_G3_2_3_20250225_L2_2.clean.fq	TCAGGATA	378160	D#YJ601V2	AAV9		5	1			14
NH28_G3_3_20250217_L2_2.clean.fq	CGCATCCA	3409582	D#YJ604V2	MyoAAV 4A	SNSRGDYNSL	1	11.2568	12.8789	Monkey3：#21050501 Sample1； one sampledivided into 3 replicates；	14
NH28_G3_3_20250217_L2_2.clean.fq	ACGTCCAA	1395835	D#YJ605V2	PG016	STGRRGDLATIHA	2	4.60839	4.90485		14
NH28_G3_3_20250217_L2_2.clean.fq	TGTGCCCA	3	D#YJ606V2	PG017	AGLRGDRSVQA	3	9.90459e-06	0.00319738		14
NH28_G3_3_20250217_L2_2.clean.fq	ATGGCGTT	0	D#YJ609V2	PG018	AGRRGDLREVA	4	0	0.00108515		14
NH28_G3_3_20250217_L2_2.clean.fq	TCAGGATA	302890	D#YJ601V2	AAV9		5	1	1		14
NH28_D14_G3_3_2_20250225_L1_2.clean.fq	CGCATCCA	3649330	D#YJ604V2	MyoAAV 4A	SNSRGDYNSL	1	14.7793			14
NH28_D14_G3_3_2_20250225_L1_2.clean.fq	ACGTCCAA	1280869	D#YJ605V2	PG016	STGRRGDLATIHA	2	5.18736			14
NH28_D14_G3_3_2_20250225_L1_2.clean.fq	TGTGCCCA	870	D#YJ606V2	PG017	AGLRGDRSVQA	3	0.00352339			14
NH28_D14_G3_3_2_20250225_L1_2.clean.fq	ATGGCGTT	337	D#YJ609V2	PG018	AGRRGDLREVA	4	0.00136481			14
NH28_D14_G3_3_2_20250225_L1_2.clean.fq	TCAGGATA	246921	D#YJ601V2	AAV9		5	1			14
NH28_D14_G3_3_3_20250225_L3_2.clean.fq	CGCATCCA	2019376	D#YJ604V2	MyoAAV 4A	SNSRGDYNSL	1	12.6005			14
NH28_D14_G3_3_3_20250225_L3_2.clean.fq	ACGTCCAA	788295	D#YJ605V2	PG016	STGRRGDLATIHA	2	4.91879			14
NH28_D14_G3_3_3_20250225_L3_2.clean.fq	TGTGCCCA	971	D#YJ606V2	PG017	AGLRGDRSVQA	3	0.00605883			14
NH28_D14_G3_3_3_20250225_L3_2.clean.fq	ATGGCGTT	303	D#YJ609V2	PG018	AGRRGDLREVA	4	0.00189065			14
NH28_D14_G3_3_3_20250225_L3_2.clean.fq	TCAGGATA	160262	D#YJ601V2	AAV9		5	1			14
NH28_D28_G3_1_20250205_L6_2.clean.fq	CGCATCCA	2023871	D#YJ604V2	MyoAAV 4A	SNSRGDYNSL	1	10.544	8.78615	Monkey1：#20071903 Sample1； one sampledivided into 3 replicates；	28	7.71006	2.42353
NH28_D28_G3_1_20250205_L6_2.clean.fq	ACGTCCAA	682379	D#YJ605V2	PG016	STGRRGDLATIHA	2	3.55508	2.76594		28	3.98108	1.37102
NH28_D28_G3_1_20250205_L6_2.clean.fq	TGTGCCCA	721086	D#YJ606V2	PG017	AGLRGDRSVQA	3	3.75673	3.16313		28	2.71838	2.52139
NH28_D28_G3_1_20250205_L6_2.clean.fq	ATGGCGTT	529035	D#YJ609V2	PG018	AGRRGDLREVA	4	2.75618	2.30218		28	2.4349	2.50313
NH28_D28_G3_1_20250205_L6_2.clean.fq	TCAGGATA	191945	D#YJ601V2	AAV9	N/A	5	1	1		28	1	0
NH28_D28_G3_1_2_20250225_L4_2.clean.fq	CGCATCCA	1269530	D#YJ604V2	MyoAAV 4A	SNSRGDYNSL	1	7.8061			28
NH28_D28_G3_1_2_20250225_L4_2.clean.fq	ACGTCCAA	376723	D#YJ605V2	PG016	STGRRGDLATIHA	2	2.3164			28
NH28_D28_G3_1_2_20250225_L4_2.clean.fq	TGTGCCCA	437892	D#YJ606V2	PG017	AGLRGDRSVQA	3	2.69252			28
NH28_D28_G3_1_2_20250225_L4_2.clean.fq	ATGGCGTT	309357	D#YJ609V2	PG018	AGRRGDLREVA	4	1.90218			28
NH28_D28_G3_1_2_20250225_L4_2.clean.fq	TCAGGATA	162633	D#YJ601V2	AAV9		5	1			28
NH28_D28_G3_1_3_20250225_L2_2.clean.fq	CGCATCCA	2165379	D#YJ604V2	MyoAAV 4A	SNSRGDYNSL	1	8.00832			28
NH28_D28_G3_1_3_20250225_L2_2.clean.fq	ACGTCCAA	656065	D#YJ605V2	PG016	STGRRGDLATIHA	2	2.42636			28
NH28_D28_G3_1_3_20250225_L2_2.clean.fq	TGTGCCCA	822026	D#YJ606V2	PG017	AGLRGDRSVQA	3	3.04014			28
NH28_D28_G3_1_3_20250225_L2_2.clean.fq	ATGGCGTT	607884	D#YJ609V2	PG018	AGRRGDLREVA	4	2.24817			28
NH28_D28_G3_1_3_20250225_L2_2.clean.fq	TCAGGATA	270391	D#YJ601V2	AAV9		5	1			28
NH28_D28_G3_2_20250205_L7_2.clean.fq	CGCATCCA	790607	D#YJ604V2	MyoAAV 4A	SNSRGDYNSL	1	4.11487	4.93482	Monkey2：#20022011 Sample1； one sampledivided into 3 replicates；	28
NH28_D28_G3_2_20250205_L7_2.clean.fq	ACGTCCAA	1046432	D#YJ605V2	PG016	STGRRGDLATIHA	2	5.44637	5.46744		28
NH28_D28_G3_2_20250205_L7_2.clean.fq	TGTGCCCA	996859	D#YJ606V2	PG017	AGLRGDRSVQA	3	5.18835	4.98781		28
NH28_D28_G3_2_20250205_L7_2.clean.fq	ATGGCGTT	999800	D#YJ609V2	PG018	AGRRGDLREVA	4	5.20366	5.00176		28
NH28_D28_G3_2_20250205_L7_2.clean.fq	TCAGGATA	192134	D#YJ601V2	AAV9	N/A	5	1	1		28
NH28_D28_G3_2_2_20250225_L5_2.clean.fq	CGCATCCA	983528	D#YJ604V2	MyoAAV 4A	SNSRGDYNSL	1	5.24705			28
NH28_D28_G3_2_2_20250225_L5_2.clean.fq	ACGTCCAA	1075626	D#YJ605V2	PG016	STGRRGDLATIHA	2	5.73839			28
NH28_D28_G3_2_2_20250225_L5_2.clean.fq	TGTGCCCA	971279	D#YJ606V2	PG017	AGLRGDRSVQA	3	5.1817			28
NH28_D28_G3_2_2_20250225_L5_2.clean.fq	ATGGCGTT	972956	D#YJ609V2	PG018	AGRRGDLREVA	4	5.19065			28
NH28_D28_G3_2_2_20250225_L5_2.clean.fq	TCAGGATA	187444	D#YJ601V2	AAV9		5	1			28
NH28_D28_G3_2_3_20250225_L1_2.clean.fq	CGCATCCA	1114463	D#YJ604V2	MyoAAV 4A	SNSRGDYNSL	1	5.44254			28
NH28_D28_G3_2_3_20250225_L1_2.clean.fq	ACGTCCAA	1068396	D#YJ605V2	PG016	STGRRGDLATIHA	2	5.21757			28
NH28_D28_G3_2_3_20250225_L1_2.clean.fq	TGTGCCCA	940580	D#YJ606V2	PG017	AGLRGDRSVQA	3	4.59337			28
NH28_D28_G3_2_3_20250225_L1_2.clean.fq	ATGGCGTT	944181	D#YJ609V2	PG018	AGRRGDLREVA	4	4.61096			28
NH28_D28_G3_2_3_20250225_L1_2.clean.fq	TCAGGATA	204769	D#YJ601V2	AAV9		5	1			28
NH28_D28_G3_3_20250205_L8_2.clean.fq	CGCATCCA	2010433	D#YJ604V2	MyoAAV 4A	SNSRGDYNSL	1	9.1491	9.40921	Monkey3：#21050501 Sample1； one sampledivided into 3 replicates；	28
NH28_D28_G3_3_20250205_L8_2.clean.fq	ACGTCCAA	1044593	D#YJ605V2	PG016	STGRRGDLATIHA	2	4.75375	3.70985		28
NH28_D28_G3_3_20250205_L8_2.clean.fq	TGTGCCCA	934	D#YJ606V2	PG017	AGLRGDRSVQA	3	0.00425046	0.00420733		28
NH28_D28_G3_3_20250205_L8_2.clean.fq	ATGGCGTT	169	D#YJ609V2	PG018	AGRRGDLREVA	4	0.000769087	0.000767241		28
NH28_D28_G3_3_20250205_L8_2.clean.fq	TCAGGATA	219741	D#YJ601V2	AAV9	N/A	5	1	1		28
NH28_D28_G3_3_2_20250225_L6_2.clean.fq	CGCATCCA	1998129	D#YJ604V2	MyoAAV 4A	SNSRGDYNSL	1	8.79861			28
NH28_D28_G3_3_2_20250225_L6_2.clean.fq	ACGTCCAA	895986	D#YJ605V2	PG016	STGRRGDLATIHA	2	3.94541			28
NH28_D28_G3_3_2_20250225_L6_2.clean.fq	TGTGCCCA	850	D#YJ606V2	PG017	AGLRGDRSVQA	3	0.00374291			28
NH28_D28_G3_3_2_20250225_L6_2.clean.fq	ATGGCGTT	187	D#YJ609V2	PG018	AGRRGDLREVA	4	0.00082344			28
NH28_D28_G3_3_2_20250225_L6_2.clean.fq	TCAGGATA	227096	D#YJ601V2	AAV9		5	1			28
NH28_D28_G3_3_3_20250225_L7_2.clean.fq	CGCATCCA	5450185	D#YJ604V2	MyoAAV 4A	SNSRGDYNSL	1	10.2799			28
NH28_D28_G3_3_3_20250225_L7_2.clean.fq	ACGTCCAA	1288536	D#YJ605V2	PG016	STGRRGDLATIHA	2	2.43038			28
NH28_D28_G3_3_3_20250225_L7_2.clean.fq	TGTGCCCA	2454	D#YJ606V2	PG017	AGLRGDRSVQA	3	0.00462863			28
NH28_D28_G3_3_3_20250225_L7_2.clean.fq	ATGGCGTT	376	D#YJ609V2	PG018	AGRRGDLREVA	4	0.000709196			28
NH28_D28_G3_3_3_20250225_L7_2.clean.fq	TCAGGATA	530178	D#YJ601V2	AAV9		5	1			28

### Sheet: Quadriceps
File_Name	Barcode	DNA_Counts	Barcode_Name	Target_Hit	Target_Seq	Order	Relative fold(VS AAV9)	mean within monkey	Sample info	Day	mean among monkeys	STD
NH28_G4_1_20250217_L3_2.clean.fq	CGCATCCA	4665008	D#YJ604V2	MyoAAV 4A	SNSRGDYNSL	1	7.85009	8.26706	Monkey1：#20071903 Sample1； one sampledivided into 3 replicates；	14	8.30081	4.12178
NH28_G4_1_20250217_L3_2.clean.fq	ACGTCCAA	871791	D#YJ605V2	PG016	STGRRGDLATIHA	2	1.46701	1.63952		14	3.08063	1.41684
NH28_G4_1_20250217_L3_2.clean.fq	TGTGCCCA	746833	D#YJ606V2	PG017	AGLRGDRSVQA	3	1.25674	1.44871		14	1.76353	1.93669
NH28_G4_1_20250217_L3_2.clean.fq	ATGGCGTT	591817	D#YJ609V2	PG018	AGRRGDLREVA	4	0.995886	1.12261		14	1.53092	1.77013
NH28_G4_1_20250217_L3_2.clean.fq	TCAGGATA	594262	D#YJ601V2	AAV9		5	1	1		14	1	0
NH28_D14_G4_1_2_20250220_L7_2.clean.fq	CGCATCCA	3378984	D#YJ604V2	MyoAAV 4A	SNSRGDYNSL	1	7.75057			14
NH28_D14_G4_1_2_20250220_L7_2.clean.fq	ACGTCCAA	614188	D#YJ605V2	PG016	STGRRGDLATIHA	2	1.4088			14
NH28_D14_G4_1_2_20250220_L7_2.clean.fq	TGTGCCCA	544155	D#YJ606V2	PG017	AGLRGDRSVQA	3	1.24816			14
NH28_D14_G4_1_2_20250220_L7_2.clean.fq	ATGGCGTT	421724	D#YJ609V2	PG018	AGRRGDLREVA	4	0.967332			14
NH28_D14_G4_1_2_20250220_L7_2.clean.fq	TCAGGATA	435966	D#YJ601V2	AAV9		5	1			14
NH28_D14_G4_1_3_20250225_L8_2.clean.fq	CGCATCCA	2646348	D#YJ604V2	MyoAAV 4A	SNSRGDYNSL	1	9.20053			14
NH28_D14_G4_1_3_20250225_L8_2.clean.fq	ACGTCCAA	587552	D#YJ605V2	PG016	STGRRGDLATIHA	2	2.04274			14
NH28_D14_G4_1_3_20250225_L8_2.clean.fq	TGTGCCCA	529594	D#YJ606V2	PG017	AGLRGDRSVQA	3	1.84123			14
NH28_D14_G4_1_3_20250225_L8_2.clean.fq	ATGGCGTT	404005	D#YJ609V2	PG018	AGRRGDLREVA	4	1.4046			14
NH28_D14_G4_1_3_20250225_L8_2.clean.fq	TCAGGATA	287630	D#YJ601V2	AAV9		5	1			14
NH28_G4_2_20250217_L4_2.clean.fq	CGCATCCA	986288	D#YJ604V2	MyoAAV 4A	SNSRGDYNSL	1	4.05721	4.196	Monkey2：#20022011 Sample1； one sampledivided into 3 replicates；	14
NH28_G4_2_20250217_L4_2.clean.fq	ACGTCCAA	719362	D#YJ605V2	PG016	STGRRGDLATIHA	2	2.95918	3.13049		14
NH28_G4_2_20250217_L4_2.clean.fq	TGTGCCCA	862078	D#YJ606V2	PG017	AGLRGDRSVQA	3	3.54626	3.83835		14
NH28_G4_2_20250217_L4_2.clean.fq	ATGGCGTT	777647	D#YJ609V2	PG018	AGRRGDLREVA	4	3.19894	3.46953		14
NH28_G4_2_20250217_L4_2.clean.fq	TCAGGATA	243095	D#YJ601V2	AAV9		5	1	1		14
NH28_D14_G4_2_2_20250225_L2_2.clean.fq	CGCATCCA	1306458	D#YJ604V2	MyoAAV 4A	SNSRGDYNSL	1	4.41349			14
NH28_D14_G4_2_2_20250225_L2_2.clean.fq	ACGTCCAA	1026086	D#YJ605V2	PG016	STGRRGDLATIHA	2	3.46633			14
NH28_D14_G4_2_2_20250225_L2_2.clean.fq	TGTGCCCA	1210282	D#YJ606V2	PG017	AGLRGDRSVQA	3	4.08858			14
NH28_D14_G4_2_2_20250225_L2_2.clean.fq	ATGGCGTT	1113072	D#YJ609V2	PG018	AGRRGDLREVA	4	3.76019			14
NH28_D14_G4_2_2_20250225_L2_2.clean.fq	TCAGGATA	296015	D#YJ601V2	AAV9		5	1			14
NH28_D14_G4_2_3_20250225_L7_2.clean.fq	CGCATCCA	1542342	D#YJ604V2	MyoAAV 4A	SNSRGDYNSL	1	4.1173			14
NH28_D14_G4_2_3_20250225_L7_2.clean.fq	ACGTCCAA	1111049	D#YJ605V2	PG016	STGRRGDLATIHA	2	2.96596			14
NH28_D14_G4_2_3_20250225_L7_2.clean.fq	TGTGCCCA	1453524	D#YJ606V2	PG017	AGLRGDRSVQA	3	3.8802			14
NH28_D14_G4_2_3_20250225_L7_2.clean.fq	ATGGCGTT	1292170	D#YJ609V2	PG018	AGRRGDLREVA	4	3.44947			14
NH28_D14_G4_2_3_20250225_L7_2.clean.fq	TCAGGATA	374600	D#YJ601V2	AAV9		5	1			14
NH28_G4_3_20250217_L6_2.clean.fq	CGCATCCA	2034301	D#YJ604V2	MyoAAV 4A	SNSRGDYNSL	1	11.9556	12.4394	Monkey3：#21050501 Sample1； one sampledivided into 3 replicates；	14
NH28_G4_3_20250217_L6_2.clean.fq	ACGTCCAA	742476	D#YJ605V2	PG016	STGRRGDLATIHA	2	4.36355	4.47188		14
NH28_G4_3_20250217_L6_2.clean.fq	TGTGCCCA	530	D#YJ606V2	PG017	AGLRGDRSVQA	3	0.00311483	0.00354224		14
NH28_G4_3_20250217_L6_2.clean.fq	ATGGCGTT	96	D#YJ609V2	PG018	AGRRGDLREVA	4	0.000564195	0.000633791		14
NH28_G4_3_20250217_L6_2.clean.fq	TCAGGATA	170154	D#YJ601V2	AAV9		5	1	1		14
NH28_D14_G4_3_2_20250225_L8_2.clean.fq	CGCATCCA	3205667	D#YJ604V2	MyoAAV 4A	SNSRGDYNSL	1	13.6521			14
NH28_D14_G4_3_2_20250225_L8_2.clean.fq	ACGTCCAA	1103557	D#YJ605V2	PG016	STGRRGDLATIHA	2	4.69975			14
NH28_D14_G4_3_2_20250225_L8_2.clean.fq	TGTGCCCA	841	D#YJ606V2	PG017	AGLRGDRSVQA	3	0.00358159			14
NH28_D14_G4_3_2_20250225_L8_2.clean.fq	ATGGCGTT	146	D#YJ609V2	PG018	AGRRGDLREVA	4	0.000621774			14
NH28_D14_G4_3_2_20250225_L8_2.clean.fq	TCAGGATA	234812	D#YJ601V2	AAV9		5	1			14
NH28_D14_G4_3_3_20250225_L4_2.clean.fq	CGCATCCA	2651756	D#YJ604V2	MyoAAV 4A	SNSRGDYNSL	1	11.7104			14
NH28_D14_G4_3_3_20250225_L4_2.clean.fq	ACGTCCAA	985567	D#YJ605V2	PG016	STGRRGDLATIHA	2	4.35235			14
NH28_D14_G4_3_3_20250225_L4_2.clean.fq	TGTGCCCA	890	D#YJ606V2	PG017	AGLRGDRSVQA	3	0.00393031			14
NH28_D14_G4_3_3_20250225_L4_2.clean.fq	ATGGCGTT	162	D#YJ609V2	PG018	AGRRGDLREVA	4	0.000715406			14
NH28_D14_G4_3_3_20250225_L4_2.clean.fq	TCAGGATA	226445	D#YJ601V2	AAV9		5	1			14
NH28_D28_G4_1_20250205_L6_2.clean.fq	CGCATCCA	2664930	D#YJ604V2	MyoAAV 4A	SNSRGDYNSL	1	7.00742	7.03282	Monkey1：#20071903 Sample1； one sampledivided into 3 replicates；	28	4.47187	2.22095
NH28_D28_G4_1_20250205_L6_2.clean.fq	ACGTCCAA	838199	D#YJ605V2	PG016	STGRRGDLATIHA	2	2.20404	2.09902		28	2.80903	1.28272
NH28_D28_G4_1_20250205_L6_2.clean.fq	TGTGCCCA	896429	D#YJ606V2	PG017	AGLRGDRSVQA	3	2.35716	2.179		28	1.74337	1.56934
NH28_D28_G4_1_20250205_L6_2.clean.fq	ATGGCGTT	746887	D#YJ609V2	PG018	AGRRGDLREVA	4	1.96394	1.85889		28	1.58016	1.46044
NH28_D28_G4_1_20250205_L6_2.clean.fq	TCAGGATA	380301	D#YJ601V2	AAV9	N/A	5	1	1		28	1	0
NH28_D28_G4_1_2_20250225_L3_2.clean.fq	CGCATCCA	2590075	D#YJ604V2	MyoAAV 4A	SNSRGDYNSL	1	6.80957			28
NH28_D28_G4_1_2_20250225_L3_2.clean.fq	ACGTCCAA	783481	D#YJ605V2	PG016	STGRRGDLATIHA	2	2.05985			28
NH28_D28_G4_1_2_20250225_L3_2.clean.fq	TGTGCCCA	814896	D#YJ606V2	PG017	AGLRGDRSVQA	3	2.14244			28
NH28_D28_G4_1_2_20250225_L3_2.clean.fq	ATGGCGTT	709545	D#YJ609V2	PG018	AGRRGDLREVA	4	1.86547			28
NH28_D28_G4_1_2_20250225_L3_2.clean.fq	TCAGGATA	380358	D#YJ601V2	AAV9		5	1			28
NH28_D28_G4_1_3_20250225_L7_2.clean.fq	CGCATCCA	1865747	D#YJ604V2	MyoAAV 4A	SNSRGDYNSL	1	7.28148			28
NH28_D28_G4_1_3_20250225_L7_2.clean.fq	ACGTCCAA	520966	D#YJ605V2	PG016	STGRRGDLATIHA	2	2.03318			28
NH28_D28_G4_1_3_20250225_L7_2.clean.fq	TGTGCCCA	522046	D#YJ606V2	PG017	AGLRGDRSVQA	3	2.0374			28
NH28_D28_G4_1_3_20250225_L7_2.clean.fq	ATGGCGTT	447707	D#YJ609V2	PG018	AGRRGDLREVA	4	1.74727			28
NH28_D28_G4_1_3_20250225_L7_2.clean.fq	TCAGGATA	256232	D#YJ601V2	AAV9		5	1			28
NH28_D28_G4_2_20250205_L5_2.clean.fq	CGCATCCA	848861	D#YJ604V2	MyoAAV 4A	SNSRGDYNSL	1	3.17532	3.07413	Monkey2：#20022011 Sample1； one sampledivided into 3 replicates；	28
NH28_D28_G4_2_20250205_L5_2.clean.fq	ACGTCCAA	525128	D#YJ605V2	PG016	STGRRGDLATIHA	2	1.96434	2.03831		28
NH28_D28_G4_2_20250205_L5_2.clean.fq	TGTGCCCA	769812	D#YJ606V2	PG017	AGLRGDRSVQA	3	2.87962	3.04888		28
NH28_D28_G4_2_20250205_L5_2.clean.fq	ATGGCGTT	740764	D#YJ609V2	PG018	AGRRGDLREVA	4	2.77096	2.88114		28
NH28_D28_G4_2_20250205_L5_2.clean.fq	TCAGGATA	267331	D#YJ601V2	AAV9	N/A	5	1	1		28
NH28_D28_G4_2_2_20250225_L3_2.clean.fq	CGCATCCA	1035754	D#YJ604V2	MyoAAV 4A	SNSRGDYNSL	1	2.89326			28
NH28_D28_G4_2_2_20250225_L3_2.clean.fq	ACGTCCAA	811963	D#YJ605V2	PG016	STGRRGDLATIHA	2	2.26812			28
NH28_D28_G4_2_2_20250225_L3_2.clean.fq	TGTGCCCA	1210938	D#YJ606V2	PG017	AGLRGDRSVQA	3	3.38261			28
NH28_D28_G4_2_2_20250225_L3_2.clean.fq	ATGGCGTT	1181620	D#YJ609V2	PG018	AGRRGDLREVA	4	3.30072			28
NH28_D28_G4_2_2_20250225_L3_2.clean.fq	TCAGGATA	357989	D#YJ601V2	AAV9		5	1			28
NH28_D28_G4_2_3_20250225_L5_2.clean.fq	CGCATCCA	1195836	D#YJ604V2	MyoAAV 4A	SNSRGDYNSL	1	3.15382			28
NH28_D28_G4_2_3_20250225_L5_2.clean.fq	ACGTCCAA	713775	D#YJ605V2	PG016	STGRRGDLATIHA	2	1.88246			28
NH28_D28_G4_2_3_20250225_L5_2.clean.fq	TGTGCCCA	1093680	D#YJ606V2	PG017	AGLRGDRSVQA	3	2.8844			28
NH28_D28_G4_2_3_20250225_L5_2.clean.fq	ATGGCGTT	975131	D#YJ609V2	PG018	AGRRGDLREVA	4	2.57174			28
NH28_D28_G4_2_3_20250225_L5_2.clean.fq	TCAGGATA	379171	D#YJ601V2	AAV9		5	1			28
NH28_D28_G4_3_20250205_L8_2.clean.fq	CGCATCCA	1903939	D#YJ604V2	MyoAAV 4A	SNSRGDYNSL	1	3.08537	3.30865	Monkey3：#21050501 Sample1； one sampledivided into 3 replicates；	28
NH28_D28_G4_3_20250205_L8_2.clean.fq	ACGTCCAA	2570064	D#YJ605V2	PG016	STGRRGDLATIHA	2	4.16483	4.28977		28
NH28_D28_G4_3_20250205_L8_2.clean.fq	TGTGCCCA	1238	D#YJ606V2	PG017	AGLRGDRSVQA	3	0.0020062	0.00224408		28
NH28_D28_G4_3_20250205_L8_2.clean.fq	ATGGCGTT	302	D#YJ609V2	PG018	AGRRGDLREVA	4	0.000489396	0.000438145		28
NH28_D28_G4_3_20250205_L8_2.clean.fq	TCAGGATA	617087	D#YJ601V2	AAV9	N/A	5	1	1		28
NH28_D28_G4_3_2_20250225_L6_2.clean.fq	CGCATCCA	1500114	D#YJ604V2	MyoAAV 4A	SNSRGDYNSL	1	3.21461			28
NH28_D28_G4_3_2_20250225_L6_2.clean.fq	ACGTCCAA	2021247	D#YJ605V2	PG016	STGRRGDLATIHA	2	4.33135			28
NH28_D28_G4_3_2_20250225_L6_2.clean.fq	TGTGCCCA	1117	D#YJ606V2	PG017	AGLRGDRSVQA	3	0.00239363			28
NH28_D28_G4_3_2_20250225_L6_2.clean.fq	ATGGCGTT	154	D#YJ609V2	PG018	AGRRGDLREVA	4	0.000330008			28
NH28_D28_G4_3_2_20250225_L6_2.clean.fq	TCAGGATA	466655	D#YJ601V2	AAV9		5	1			28
NH28_D28_G4_3_3_20250225_L2_2.clean.fq	CGCATCCA	1574820	D#YJ604V2	MyoAAV 4A	SNSRGDYNSL	1	3.62597			28
NH28_D28_G4_3_3_20250225_L2_2.clean.fq	ACGTCCAA	1899326	D#YJ605V2	PG016	STGRRGDLATIHA	2	4.37313			28
NH28_D28_G4_3_3_20250225_L2_2.clean.fq	TGTGCCCA	1013	D#YJ606V2	PG017	AGLRGDRSVQA	3	0.0023324			28
NH28_D28_G4_3_3_20250225_L2_2.clean.fq	ATGGCGTT	215	D#YJ609V2	PG018	AGRRGDLREVA	4	0.00049503			28
NH28_D28_G4_3_3_20250225_L2_2.clean.fq	TCAGGATA	434317	D#YJ601V2	AAV9		5	1			28
