## Supplemental Table 1, 2, and 3 for "Engineering novel AAV capsids by global de-targeting and subsequent muscle-specific tropism in mice and NHPs": Supplementary Table 2. Biophysical stability.xlsx

### Sheet: Sheet1
Supplementary Table 2. AAV.eM demonstrates superior stability and reduced aggregation compared to MyoAAV 4A in AAV production.
Batch Scale	Gene of Interest	Capsid	Lysate Genome Titer (vg/mL)	DP Genome Titer	Appearance	Z Ave. Dia	PDI	SD Dia
(L)	（GOI）			(vg/mL)		(nm)		(nm)
200	GOI-1	MyoAAV 4A	479000000000	10800000000000	Colorless Transparent	785.66	0.383	30.85
200	GOI-2	MyoAAV 4A	502000000000	14100000000000	Opalescent Cloudy	1185.68	0.127	422.99
				8700000000000	Colorless Transparent	28.12	0.077	7.8
				4340000000000	Colorless Transparent	27.11	0.062	6.76
3	GOI-3	AAV.eM	216000000000	30100000000000	Colorless Transparent	30.33	0.062	7.56
3	GOI-4	AAV.eM	322000000000	51100000000000	Colorless Transparent	32.6	0.108	10.69
3	GOI-5	AAV.eM	366000000000	118000000000000	Colorless Transparent	29.37	0.047	6.37
DP, drug product; PDI, polydispersity index; SD, standard deviation.
