## Supplemental Table 1, 2, and 3 for "Engineering novel AAV capsids by global de-targeting and subsequent muscle-specific tropism in mice and NHPs": Supplementary Table 3. Primers.xlsx

### Sheet: Sheet1
Supplementary Table 3. Primers
Primer	Sequence
Backbone construction
Cap-F	CATCTTTGAACAATAAATGATTTAAATCAGGTATG
Cap-R	TCAACTGAAACGAATCAACCGGTTT
YJ69-R	TGTTGATTCTGTCCAGAACCGTTAATAGTCTTGCTCAAGTAATACAGGTACTGGTCGAT
YJ69-F	ACGGTTCTGGACAGAATCAACAAACGCTAAAATTTTCTCAGGCCGGAGCGAGT
YJ72-R	GTTGTTTTGAGTCACAGTGGTTGATACTCGCTGCTGGCGGTAACAG
YJ72-F	ATCAACCACTGTGACTCAAAACAACAACAGTGAATACTCGTGGACTGGAG
247-R	TTGTCTGTTGCCAGCCTGGAGGTTGGTAGATACAGAACCATACT
247-F	CCTCCAGGCTGGCAACAGACAAGCAGCTACCGCAGAT
248-R	CTGCTTGTCTCTGGAGGTTGGTAGATACAGAACCATACT
248-F	CAACCTCCAGAGACAAGCAGCTACCGCAGAT
Peptide insertion
249-R	TGTTGTCTGGTCTCCTCTTCCAGGTCCCTGGAGGTTGGTAGATACAGAACCATACT
249-F	CCTGGAAGAGGAGACCAGACAACACTGAGACAAGCAGCTACCGCAGAT
250-R	ATTGTTGAAATCGCCTCGTCTATTCTCCTGGAGGTTGGTAGATACAGAACCATACT
250-F	AATAGACGAGGCGATTTCAACAATACCAGACAAGCAGCTACCGCAGAT
YJ107-R	GAGTTGTAGTCTCCTCTGCTGTTGCTCTGGAGGTTGGTAGATACAGAACCATACT
YJ107-F	GCAACAGCAGAGGAGACTACAACTCCCTGAGACAAGCAGCTACCGCAGAT
Viral titer
ITR-F	GGAACCCCTAGTGATGGAGTT
ITR-R	CGGCCTCAGTGAGCGA
qPCR
Luciferase	F-AACCAGCGCCATTCTGATCA; R-TCGGGGTTGTTAACGTAGCC
GAPDH (mouse)	F-CAGGAGAGTGTTTCCTCGTCC; R-TTCCCATTCTCGGCCTTGAC
GAPDH (monkey)	F-GTCTCCTCTGACTTCAACAGCG; R-ACCACCCTGTTGCTGTAGCCAA
ddPCR
Luciferase	F-GCTTCCACCTACCAGGCAT; R-TCTTACCGGTGTCCAAGTCC
	Probe-CCGCCAGGGCTACGGCCTGA
GAPDH (mouse)	F-GATGTCCTTGGTGCACACTC; R-GAGCTGAGATTGCCCCGC
	Probe-CCTCGTCCTTAAGTTCATAGTCTGTATTC
GAPDH (monkey)	F-CGGGTCTTTGCTGTCGTATG; R-CTGCACAGGGCGCCACAGCC
(monkey)	Probe-GAGTAGGGACCTCCTGTCCT
